# Modelling liver cancer microenvironment: novel 3D culture system as a potential anti-cancer drug screening tool

**DOI:** 10.1101/2021.11.04.467266

**Authors:** Ala’a Al Hrout, Karla Cervantes-Gracia, Richard Chahwan, Amr Amin

## Abstract

The tumor microenvironment and its contribution to tumorigenesis has been a focal highlight in recent years. A two-way communication between the tumor and the surrounding microenvironment sustains and contributes to the growth and metastasis of tumors. Progression and metastasis of hepatocellular carcinoma have been reported to be exceedingly influenced by diverse microenvironmental cues. In this study, we present a 3D-culture model of liver cancer to better mimic *in vivo* tumor settings. By creating novel 3D co-culture model that combines free-floating and scaffold based 3D-culture techniques of liver cancer cells and fibroblasts, we aimed to establish a simple albeit reproducible *ex vivo* cancer microenvironment model that captures tumor-stroma interactions. The model presented herein exhibited unique gene expression and protein expression profiles when compared to 2D and 3D mono-cultures of liver cancer cells. Our results showed that in vivo like conditions cannot be mimicked by simply growing cancer cells as spheroids, but by co-culturing them with 3D fibroblast with which they were able to cross-talk. This was evident by the upregulation of several pathways involved in HCC, and the increase in secreted factors by co-cultured cancer cells, many of which are also involved in tumor-stroma interactions. Compared to the conventional 2D culture, the proposed model exhibits an increase in the expression of genes associated with development, progression, and poor prognosis of HCC. Our results correlated with an aggressive outcome that better mirrors *in vivo* HCC, and therefore, a more reliable platform for molecular understanding of HCC and possibly better anti-cancer drug screening.
