## Supplementary material for "Modelling liver cancer microenvironment: novel 3D culture system as a potential anti-cancer drug screening tool": Table S1

### Sheet: Canonical path_UR genes_g2
Term Name	Z-score	P-value	FDR	# of genes overlapped	Genes
HIF-1-alpha transcription factor network	11.1	2.4e-12	5.3e-11	13	ADM, BHLHE40, BNIP3, CA9, EGLN1, EGLN3, HK2, HMOX1, JUN, NDRG1, PFKFB3, RORA, SERPINE1
Direct p53 effectors	6.99	5.9e-08	6.4e-07	13	ATF3, BNIP3L, CDKN1A, DDIT4, DGCR8, DUSP1, JUN, MDM2, NDRG1, PLK3, SERPINE1, TNFRSF10D, TP53INP1
HIF-2-alpha transcription factor network	5.74	2.2e-05	0.00016	5	BHLHE40, EFNA1, EGLN1, EGLN3, SERPINE1
AP-1 transcription factor network	4.36	0.00019	0.0011	6	ATF3, DUSP1, FOSL1, FOSL2, JUN, MT2A
Validated transcriptional targets of AP1 family members Fra1 and Fra2	4.19	0.00042	0.0018	4	FOSL1, FOSL2, HMOX1, JUN
Validated transcriptional targets of deltaNp63 isoforms	3.52	0.0013	0.0047	4	FOSL2, HBP1, MDM2, NOTCH1
ATF-2 transcription factor network	2.94	0.0036	0.011	4	ATF3, CSRP2, DUSP1, JUN
Integrin-linked kinase signaling	2.5	0.0077	0.021	3	JUN, SNAI1, TNS1
p73 transcription factor network	2.24	0.012	0.029	4	CDKN1A, MDM2, PLK3, SERPINE1
Regulation of nuclear SMAD2/3 signaling	2.16	0.014	0.029	4	ATF3, CDKN1A, JUN, SERPINE1
Validated transcriptional targets of TAp63 isoforms	2.12	0.015	0.029	3	CDKN1A, HBP1, MDM2
Genes encoding enzymes and their regulators involved in the remodeling of the extracellular matrix	1.93	0.023	0.042	8	EGLN1, EGLN3, P4HA1, P4HA2, PLOD2, SERPINB9, SERPINE1, SERPINH1
Regulation of retinoblastoma protein	1.75	0.027	0.046	3	CDKN1A, JUN, MDM2
mTOR signaling pathway	1.64	0.033	0.052	3	BNIP3, DDIT4, RRAGD
E2F transcription factor network	1.5	0.041	0.06	3	CDKN1A, HBP1, SERPINE1
Regulation of nuclear beta catenin signaling and target gene transcription	1.36	0.052	0.067	3	CDH1, HBP1, JUN
Signaling events mediated by Hepatocyte Growth Factor Receptor (c-Met)	1.36	0.052	0.067	3	CDH1, JUN, SNAI1
Glucocorticoid receptor regulatory network	1.31	0.056	0.068	3	CDKN1A, JUN, MDM2
ErbB1 downstream signaling	0.856	0.11	0.13	3	DUSP1, JUN, ZFP36
Ensemble of genes encoding ECM-associated proteins including ECM-affilaited proteins, ECM regulators and secreted factors	-0.108	0.47	0.52	13	ANGPTL4, EGLN1, EGLN3, ISM2, LGALS8, P4HA1, P4HA2, PIK3IP1, PLOD2, SERPINB9, SERPINE1, SERPINH1, TNFSF9
Genes encoding secreted soluble factors	-0.903	0.74	0.78	4	ANGPTL4, ISM2, PIK3IP1, TNFSF9
Ensemble of genes encoding extracellular matrix and extracellular matrix-associated proteins	-1.47	0.91	0.91	13	ANGPTL4, EGLN1, EGLN3, ISM2, LGALS8, P4HA1, P4HA2, PIK3IP1, PLOD2, SERPINB9, SERPINE1, SERPINH1, TNFSF9

### Sheet: Canonical path_DR genes_g2
Term Name	Z-score	P-value	FDR	# of genes overlapped	Genes
Genes encoding secreted soluble factors	2.68	0.0045	0.014	5	AREG, CCL20, GDNF, THPO, TNFSF4
Ensemble of genes encoding ECM-associated proteins including ECM-affilaited proteins, ECM regulators and secreted factors	1.93	0.018	0.028	7	AREG, CCL20, FAM20A, GDNF, SERPINA3, THPO, TNFSF4
Ensemble of genes encoding extracellular matrix and extracellular matrix-associated proteins	1.02	0.1	0.1	7	AREG, CCL20, FAM20A, GDNF, SERPINA3, THPO, TNFSF4

### Sheet: Canonical path_UR genes_g3
Term Name	Z-score	P-value	FDR	# of genes overlapped	Genes
HIF-1-alpha transcription factor network	12.3	9.7e-17	6.2e-15	22	ADM, ALDOA, BHLHE40, BNIP3, CA9, CP, EGLN1, EGLN3, FOS, HK1, HK2, HMOX1, IGFBP1, JUN, LDHA, NDRG1, PFKFB3, PGK1, PLIN2, RORA, SERPINE1, VEGFA
Beta1 integrin cell surface interactions	8.46	3.2e-10	1e-08	16	COL1A1, COL1A2, COL5A1, COL6A2, FGA, FGB, FGG, FN1, ITGA1, ITGA3, ITGA5, NPNT, SPP1, TGM2, VEGFA, VTN
uPA and uPAR-mediated signaling	6.58	4.3e-07	8.9e-06	10	FGA, FGB, FGG, FN1, ITGA3, ITGA5, PDGFRB, SERPINE1, VLDLR, VTN
Beta3 integrin cell surface interactions	6.47	5.5e-07	8.9e-06	10	COL1A1, COL1A2, FGA, FGB, FGG, FN1, PDGFRB, SPP1, VEGFA, VTN
HIF-2-alpha transcription factor network	5.83	4.6e-06	5.4e-05	8	BHLHE40, EFNA1, EGLN1, EGLN3, PGK1, POU5F1, SERPINE1, VEGFA
Genes encoding enzymes and their regulators involved in the remodeling of the extracellular matrix	4.95	5e-06	5.4e-05	24	CD109, CTSD, EGLN1, EGLN3, ITIH3, ITIH5, LOXL2, LOXL4, P4HA1, P4HA2, PCSK5, PLOD1, PLOD2, SERPINA1, SERPINA11, SERPINA3, SERPINA7, SERPINB9, SERPINE1, SERPINE2, SERPING1, SERPINH1, TGM2, TIMP1
IL6-mediated signaling events	4.58	7.7e-05	0.00069	8	FGG, FOS, IL6R, IRF1, JUN, LBP, SOCS3, TIMP1
Direct p53 effectors	4.22	8.7e-05	0.00069	15	ATF3, BNIP3L, CDKN1A, CTSD, DDIT4, DGCR8, DUSP1, GDF15, JUN, NDRG1, PLK3, SERPINE1, SPP1, TNFRSF10D, TP53INP1
Integrins in angiogenesis	4.16	0.00016	0.0011	10	COL12A1, COL1A1, COL1A2, COL5A1, COL6A2, CSF1, FN1, SPP1, VEGFA, VTN
VEGFR3 signaling in lymphatic endothelium	4.09	0.00035	0.0022	5	COL1A1, COL1A2, FN1, ITGA1, ITGA5
Osteopontin-mediated events	3.45	0.0012	0.0069	5	CD44, FOS, JUN, MAP3K14, SPP1
Ensemble of genes encoding extracellular matrix and extracellular matrix-associated proteins	3	0.0013	0.0069	57	ANGPTL2, ANGPTL4, CD109, COL12A1, COL1A1, COL1A2, COL4A2, COL5A1, COL6A2, COMP, CRISPLD2, CSF1, CTSD, EGLN1, EGLN3, FGA, FGB, FGG, FN1, FSTL1, GDF15, HPX, IGF2, IGFBP1, IGFBP4, INHA, ISM2, ITIH3, ITIH5, LGALS8, LOXL2, LOXL4, MATN3, NPNT, P4HA1, P4HA2, PCSK5, PIK3IP1, PLOD1, PLOD2, S100A4, SEMA4B, SERPINA1, SERPINA11, SERPINA3, SERPINA7, SERPINB9, SERPINE1, SERPINE2, SERPING1, SERPINH1, SPP1, TGM2…
Genes encoding collagen proteins	3.28	0.0016	0.0076	6	COL12A1, COL1A1, COL1A2, COL4A2, COL5A1, COL6A2
AP-1 transcription factor network	3.2	0.0017	0.0076	8	ATF3, COL1A2, DUSP1, FOS, FOSL1, FOSL2, JUN, TIMP1
Validated transcriptional targets of deltaNp63 isoforms	3.08	0.0023	0.0096	6	ADRM1, AXL, COL5A1, FOSL2, HBP1, ITGA3
Cytokines can induce activation of matrix metalloproteinases, which degrade extracellular matrix.	3.16	0.0024	0.0096	3	CD44, CSF1, IL6R
Alpha9 beta1 integrin signaling events	3.07	0.0027	0.01	4	FN1, SPP1, TGM2, VEGFA
Validated transcriptional targets of AP1 family members Fra1 and Fra2	2.96	0.0031	0.011	5	COL1A2, FOSL1, FOSL2, HMOX1, JUN
ATF-2 transcription factor network	2.43	0.0085	0.028	6	ATF3, CSRP2, DUSP1, FOS, JUN, SOCS3
IL12 signaling mediated by STAT4	2.39	0.0092	0.028	4	FOS, IRF1, JUN, PIAS2
Syndecan-1-mediated signaling events	2.39	0.0093	0.028	5	COL12A1, COL1A1, COL1A2, COL5A1, COL6A2
Ensemble of genes encoding core extracellular matrix including ECM glycoproteins, collagens and proteoglycans	2.23	0.012	0.036	18	COL12A1, COL1A1, COL1A2, COL4A2, COL5A1, COL6A2, COMP, CRISPLD2, FGA, FGB, FGG, FN1, IGFBP1, IGFBP4, MATN3, NPNT, SPP1, VTN
S1P2 pathway	2.13	0.014	0.039	3	FOS, JUN, S1PR2
Signaling events mediated by HDAC Class III	2.04	0.016	0.043	3	CDKN1A, FHL2, SIRT7
Integrin family cell surface interactions	1.96	0.019	0.048	3	ITGA1, ITGA3, ITGA5
Signaling events mediated by TCPTP	1.78	0.027	0.059	4	CSF1, ITGA1, PDGFRB, VEGFA
Beta2 integrin cell surface interactions	1.75	0.027	0.059	3	FGA, FGB, FGG
S1P3 pathway	1.75	0.027	0.059	3	PDGFRB, S1PR2, VEGFA
Calcium signaling in the CD4+ TCR pathway	1.75	0.027	0.059	3	FOS, FOSL1, JUN
Ensemble of genes encoding ECM-associated proteins including ECM-affilaited proteins, ECM regulators and secreted factors	1.85	0.028	0.059	39	ANGPTL2, ANGPTL4, CD109, CSF1, CTSD, EGLN1, EGLN3, FSTL1, GDF15, HPX, IGF2, INHA, ISM2, ITIH3, ITIH5, LGALS8, LOXL2, LOXL4, P4HA1, P4HA2, PCSK5, PIK3IP1, PLOD1, PLOD2, S100A4, SEMA4B, SERPINA1, SERPINA11, SERPINA3, SERPINA7, SERPINB9, SERPINE1, SERPINE2, SERPING1, SERPINH1, TGM2, TIMP1, TNFSF9, VEGFA
FOXA1 transcription factor network	1.73	0.03	0.06	4	FOS, JUN, SERPINA1, VTN
Ephrin B reverse signaling	1.68	0.03	0.06	3	FGA, FGB, FGG
Regulation of nuclear SMAD2/3 signaling	1.55	0.044	0.083	6	ATF3, CDKN1A, COL1A2, FOS, JUN, SERPINE1
Arf6 trafficking events	1.49	0.045	0.083	4	CDH1, ITGA1, ITGA3, ITGA5
Trk receptor signaling mediated by the MAPK pathway	1.44	0.045	0.083	3	FOS, MAPK7, RIT1
Genes encoding structural ECM glycoproteins	1.55	0.048	0.086	12	COMP, CRISPLD2, FGA, FGB, FGG, FN1, IGFBP1, IGFBP4, MATN3, NPNT, SPP1, VTN
Validated transcriptional targets of TAp63 isoforms	1.28	0.063	0.11	4	CDKN1A, GDF15, HBP1, ITGA3
FGF signaling pathway	1.24	0.067	0.11	4	CDH1, FOS, JUN, SPP1
Genes encoding structural components of basement membranes	1.13	0.074	0.12	3	COL4A2, COL6A2, NPNT
p73 transcription factor network	1.06	0.095	0.15	5	CDKN1A, GDF15, PLK3, SERPINA1, SERPINE1
FOXA2 and FOXA3 transcription factor networks	0.915	0.1	0.16	3	CPT1A, G6PC, IGFBP1
Glucocorticoid receptor regulatory network	0.975	0.11	0.16	5	CDKN1A, FGG, FOS, IRF1, JUN
Validated targets of C-MYC transcriptional repression	0.955	0.11	0.16	4	CDKN1A, COL1A2, NDRG1, PDGFRB
IL4-mediated signaling events	0.89	0.12	0.17	4	COL1A1, COL1A2, PARP14, SOCS3
Calcineurin-regulated NFAT-dependent transcription in lymphocytes	0.835	0.12	0.17	3	FOS, FOSL1, JUN
Regulation of Telomerase	0.795	0.14	0.19	4	FOS, IRF1, JUN, MXD1
Angiopoietin receptor Tie2-mediated signaling	0.723	0.14	0.19	3	CDKN1A, FN1, ITGA5
Signaling events mediated by PTP1B	0.652	0.15	0.2	3	CSF1, PDGFRB, SOCS3
IL2-mediated signaling events	0.551	0.18	0.23	3	FOS, JUN, SOCS3
SHP2 signaling	0.455	0.2	0.26	3	IL6R, PDGFRB, VEGFA
Integrin Signaling Pathway	0.406	0.23	0.29	4	ANGPTL2, ITGA1, ITGA3, ITGA5
ErbB1 downstream signaling	0.399	0.24	0.29	5	DUSP1, FOS, JUN, MAPK7, ZFP36
Fc-epsilon receptor I signaling in mast cells	0.336	0.24	0.29	3	DUSP1, FOS, JUN
Endothelins	0.307	0.24	0.29	3	COL1A2, FOS, JUN
Downstream signaling in naive CD8+ T cells	0.251	0.26	0.3	3	FOS, FOSL1, JUN
Validated nuclear estrogen receptor alpha network	0.251	0.26	0.3	3	CTSD, JUN, PDIA2
mTOR signaling pathway	0.145	0.3	0.34	3	BNIP3, DDIT4, RRAGD
E2F transcription factor network	0.0198	0.34	0.38	3	CDKN1A, HBP1, SERPINE1
Regulation of nuclear beta catenin signaling and target gene transcription	-0.12	0.4	0.43	3	CDH1, HBP1, JUN
C-MYB transcription factor network	-0.207	0.44	0.47	3	CDKN1A, COL1A2, MAT2A
CXCR4-mediated signaling events	-0.558	0.59	0.62	3	ITGA1, ITGA3, ITGA5
Genes encoding secreted soluble factors	-0.519	0.63	0.65	12	ANGPTL2, ANGPTL4, CSF1, FSTL1, GDF15, IGF2, INHA, ISM2, PIK3IP1, S100A4, TNFSF9, VEGFA
PDGFR-beta signaling pathway	-0.993	0.77	0.78	3	FOS, JUN, PDGFRB
Genes encoding proteins affiliated structurally or functionally to extracellular matrix proteins	-1.54	0.92	0.92	3	HPX, LGALS8, SEMA4B

### Sheet: Canonical path_DR genes_g3
Term Name	Z-score	P-value	FDR	# of genes overlapped	Genes
S1P2 pathway	6.67	2.5e-05	0.00015	3	CDH5, GNAZ, IRS1
Wnt/beta-catenin Pathway	5.46	0.0001	0.00031	3	DKK1, DKK4, FRAT1
Genes related to Wnt-mediated signal transduction	4.13	0.00044	0.00088	4	DKK1, FRAT1, FZD6, RHOU
Genes encoding secreted soluble factors	1.58	0.039	0.059	5	AREG, CCL20, IL11, THPO, TNFSF4
Ensemble of genes encoding ECM-associated proteins including ECM-affilaited proteins, ECM regulators and secreted factors	0.625	0.19	0.23	7	AREG, CCL20, IL11, MEP1A, PLG, THPO, TNFSF4
Ensemble of genes encoding extracellular matrix and extracellular matrix-associated proteins	-0.329	0.53	0.53	7	AREG, CCL20, IL11, MEP1A, PLG, THPO, TNFSF4

### Sheet: Canonical path_UR genes_g4
Term Name	Z-score	P-value	FDR	# of genes overlapped	Genes
HIF-1-alpha transcription factor network	11	8.4e-12	8.4e-11	12	ADM, ALDOA, BHLHE40, BNIP3, CA9, CP, IGFBP1, NDRG1, PFKFB3, PFKL, SERPINE1, TF
Ensemble of genes encoding extracellular matrix and extracellular matrix-associated proteins	3.86	6.5e-05	0.00033	29	ANGPTL1, ANGPTL2, ANGPTL4, ANXA4, COL2A1, CTGF, F10, HGFAC, IGFBP1, IGFBP4, INHA, ISM2, LOX, MATN3, NPNT, P4HA1, PLOD2, S100A4, SERPINA11, SERPINA12, SERPINA4, SERPINA5, SERPIND1, SERPINE1, SFRP5, SPOCK2, TIMP3, TNFSF10, TNFSF4
Genes encoding enzymes and their regulators involved in the remodeling of the extracellular matrix	3.93	0.00023	0.00076	11	F10, LOX, P4HA1, PLOD2, SERPINA11, SERPINA12, SERPINA4, SERPINA5, SERPIND1, SERPINE1, TIMP3
Ensemble of genes encoding ECM-associated proteins including ECM-affilaited proteins, ECM regulators and secreted factors	3.38	0.00047	0.0012	22	ANGPTL1, ANGPTL2, ANGPTL4, ANXA4, F10, HGFAC, INHA, ISM2, LOX, P4HA1, PLOD2, S100A4, SERPINA11, SERPINA12, SERPINA4, SERPINA5, SERPIND1, SERPINE1, SFRP5, TIMP3, TNFSF10, TNFSF4
HIF-2-alpha transcription factor network	3.42	0.0018	0.0035	3	BHLHE40, EFNA1, SERPINE1
FOXA2 and FOXA3 transcription factor networks	2.77	0.005	0.0083	3	G6PC, IGFBP1, TTR
Genes encoding secreted soluble factors	2.1	0.016	0.022	10	ANGPTL1, ANGPTL2, ANGPTL4, HGFAC, INHA, ISM2, S100A4, SFRP5, TNFSF10, TNFSF4
Ensemble of genes encoding core extracellular matrix including ECM glycoproteins, collagens and proteoglycans	1.36	0.062	0.078	7	COL2A1, CTGF, IGFBP1, IGFBP4, MATN3, NPNT, SPOCK2
Genes encoding structural ECM glycoproteins	1.14	0.084	0.093	5	CTGF, IGFBP1, IGFBP4, MATN3, NPNT
Direct p53 effectors	0.597	0.17	0.17	3	BNIP3L, NDRG1, SERPINE1

### Sheet: Canonical path_DR genes_g4
Term Name	Z-score	P-value	FDR	# of genes overlapped	Genes
Glucocorticoid receptor regulatory network	2.68	0.0058	0.04	3	AFP, ICAM1, NCOA1
Ensemble of genes encoding extracellular matrix and extracellular matrix-associated proteins	1.87	0.022	0.067	14	ANXA3, AREG, CSF1, CSTA, FBLN5, FGB, IL11, ISM1, LGALS1, PLG, S100A11, SERPINE2, SLIT1, THBS1
Genes encoding structural ECM glycoproteins	1.74	0.029	0.067	4	FBLN5, FGB, SLIT1, THBS1
Ensemble of genes encoding ECM-associated proteins including ECM-affilaited proteins, ECM regulators and secreted factors	1.4	0.058	0.1	10	ANXA3, AREG, CSF1, CSTA, IL11, ISM1, LGALS1, PLG, S100A11, SERPINE2
Genes encoding secreted soluble factors	1.14	0.082	0.11	5	AREG, CSF1, IL11, ISM1, S100A11
Ensemble of genes encoding core extracellular matrix including ECM glycoproteins, collagens and proteoglycans	1.01	0.096	0.11	4	FBLN5, FGB, SLIT1, THBS1
Genes encoding enzymes and their regulators involved in the remodeling of the extracellular matrix	0.609	0.16	0.16	3	CSTA, PLG, SERPINE2

### Sheet: Canonical path_UR genes_g5
Term Name	Z-score	P-value	FDR	# of genes overlapped	Genes
HIF-1-alpha transcription factor network	11.8	2.3e-19	3.7e-17	33	ADM, ALDOA, BHLHE40, BHLHE41, BNIP3, CA9, CITED2, CP, EDN1, EGLN3, ENO1, ETS1, FOS, HK1, HK2, HMOX1, ID2, IGFBP1, ITGB2, JUN, LDHA, NDRG1, PFKFB3, PGK1, PGM1, PKM, PLIN2, RORA, SERPINE1, SMAD3, TF, TFF3, VEGFA
ATF-2 transcription factor network	4.46	3.7e-05	0.003	15	ARG1, ATF3, CSRP2, DDIT3, DUSP1, DUSP10, DUSP5, DUSP8, FOS, GADD45A, HES1, JUN, JUNB, JUND, SOCS3
AP-1 transcription factor network	4.1	9.8e-05	0.0052	16	ATF3, CDKN2A, CYR61, DUSP1, EDN1, ETS1, FOS, FOSB, FOSL2, HLA-A, JUN, JUNB, JUND, MT2A, NR3C1, TIMP1
Validated transcriptional targets of deltaNp63 isoforms	3.48	0.00065	0.021	11	ADA, AXL, CDKN2A, CEBPD, COL5A1, FOSL2, HBP1, HES1, IGFBP3, ITGA3, PERP
IL6-mediated signaling events	3.48	0.00065	0.021	11	CEBPB, CEBPD, FOS, GAB2, HCK, IL6R, JUN, JUNB, SOCS3, SOS1, TIMP1
SHP2 signaling	3.15	0.0015	0.039	12	EGFR, GAB2, GNAI1, IL2RG, IL6R, LCK, MAP2K1, PAG1, PDGFB, PDGFRB, SOS1, VEGFA
HIF-2-alpha transcription factor network	2.98	0.0023	0.053	8	BHLHE40, CITED2, EFNA1, EGLN3, ETS1, PGK1, SERPINE1, VEGFA
Urokinase-type plasminogen activator (uPA) and uPAR-mediated signaling	2.84	0.0032	0.056	9	EGFR, FN1, ITGA3, ITGA5, ITGB2, MMP3, PDGFRB, SERPINE1, VLDLR
Validated targets of C-MYC transcriptional repression	2.82	0.0032	0.056	12	CDKN1A, CEBPD, DDIT3, FTH1, GADD45A, HDAC3, ID2, LGALS1, NDRG1, PDGFRB, SLC11A1, SMAD3
Genes encoding enzymes and their regulators involved in the remodeling of the extracellular matrix	2.73	0.0035	0.056	33	AMBP, CD109, CSTB, CTSB, CTSD, CTSL, CTSZ, EGLN3, F10, ITIH1, ITIH3, LOX, LOXL2, LOXL3, MASP1, MMP3, MMP7, NGLY1, P4HA1, P4HA2, PCSK5, PLOD1, PLOD2, SERPINA11, SERPINA3, SERPINB1, SERPINB9, SERPIND1, SERPINE1, SERPINE2, SERPINI1, TGM2, TIMP1
S1P2 pathway	2.76	0.004	0.057	6	FOS, GNA13, GNAI1, JUN, PAK1, S1PR2
Direct p53 effectors	2.65	0.0046	0.06	21	ATF3, BBC3, BCL6, BNIP3L, CAV1, CDKN1A, CTSD, DDIT4, DUSP1, DUSP5, EGFR, GADD45A, GDF15, IGFBP3, JUN, NDRG1, PERP, RGCC, SERPINE1, SPP1, TNFRSF10D
Beta1 integrin cell surface interactions	2.64	0.0049	0.06	12	CD14, COL5A1, COL6A1, COL6A2, FN1, ITGA1, ITGA3, ITGA5, LAMB3, SPP1, TGM2, VEGFA
FOXA2 and FOXA3 transcription factor networks	2.6	0.0054	0.062	9	CEBPB, CEBPD, CPT1A, G6PC, HNF1B, IGFBP1, NR3C1, PCK1, TTR
ERK1/ERK2 MAPK Pathway	2.56	0.006	0.063	7	DUSP4, DUSP6, KLF6, MAP2K1, MAP3K8, MKNK2, SOS1
Validated transcriptional targets of TAp63 isoforms	2.47	0.0073	0.072	10	ADA, BBC3, CDKN1A, CDKN2A, GADD45A, GDF15, HBP1, IGFBP3, ITGA3, PERP
Glypican 1 network	2.42	0.0081	0.075	6	APP, FGF2, HCK, LCK, PLA2G2A, VEGFA
VEGF and VEGFR signaling network	2.33	0.0086	0.076	3	NRP1, NRP2, VEGFA
PDGFR-alpha signaling pathway	2.26	0.011	0.09	5	CAV1, FOS, JUN, SHB, SOS1
S1P3 pathway	2.22	0.012	0.096	6	GNA13, GNAI1, PDGFB, PDGFRB, S1PR2, VEGFA
Regulation of p38-alpha and p38-beta	2.03	0.017	0.13	6	DUSP1, DUSP10, DUSP8, HCK, LCK, PAK1
Alpha9 beta1 integrin signaling events	1.93	0.02	0.15	5	FN1, SAT1, SPP1, TGM2, VEGFA
IL2-mediated signaling events	1.93	0.022	0.15	9	FOS, GAB2, IL2RG, JUN, LCK, MAP2K1, SOCS2, SOCS3, SOS1
VEGFR1 specific signals	1.84	0.025	0.16	5	CAV1, NRP1, NRP2, SHC2, VEGFA
Signaling events mediated by HDAC Class II	1.78	0.028	0.18	6	BCL6, HDAC11, HDAC3, HDAC5, NR3C1, TUBB2A
Regulation of nuclear SMAD2/3 signaling	1.81	0.029	0.18	12	ATF3, CDKN1A, CEBPB, FOS, JUN, MED15, NKX2-5, NR3C1, SAP30, SERPINE1, SMAD3, TGIF1
Angiopoietin receptor Tie2-mediated signaling	1.75	0.031	0.18	8	AGTR1, CDKN1A, ETS1, FGF2, FN1, ITGA5, PAK1, PLD2
Ras signaling in the CD4+ TCR pathway	1.63	0.031	0.18	3	FOS, MAP2K1, MAP3K8
Beta3 integrin cell surface interactions	1.69	0.035	0.18	7	CYR61, FN1, PDGFB, PDGFRB, PECAM1, SPP1, VEGFA
Signaling events mediated by TCPTP	1.69	0.035	0.18	7	EGFR, EIF2A, ITGA1, PDGFB, PDGFRB, SOS1, VEGFA
S1P1 pathway	1.62	0.035	0.18	4	GNAI1, PDGFB, PDGFRB, VEGFA
Validated transcriptional targets of AP1 family members Fra1 and Fra2	1.55	0.043	0.2	6	CDKN2A, FOSL2, HMOX1, JUN, JUNB, JUND
G alpha 13 Pathway	1.55	0.043	0.2	6	DLG4, GNA13, NFKBIA, PHKA2, PLD2, PLD3
p38 MAPK Pathway	1.55	0.043	0.2	6	DUSP1, DUSP10, GADD45A, HSPB1, MAPK13, MKNK2
TCR signaling in naive CD8+ T cells	1.57	0.044	0.2	8	B2M, CD3D, HLA-A, LCK, MAP3K8, PAG1, SOS1, ZAP70
Signaling mediated by p38-alpha and p38-beta	1.48	0.049	0.21	6	CEBPB, DDIT3, GDI1, HBP1, HSPB1, JUN
G alpha 12 Pathway	1.42	0.049	0.21	4	DLG4, JUN, PLD2, PLD3
Circadian rhythm pathway	1.37	0.049	0.21	3	BHLHE40, CSNK1E, NR1D1
TGF-beta receptor signaling	1.46	0.054	0.21	8	ARRB2, CAV1, CTGF, EIF2A, NEDD4L, PPP1R15A, SMAD3, SOS1
Osteopontin-mediated events	1.4	0.054	0.21	5	CD44, FOS, JUN, NFKBIA, SPP1
Antigen binding to B cell receptors activates protein tyrosine kinases, such as the Src family, which ultimate activate MAP kinases.	1.32	0.058	0.22	4	FOS, JUN, MAP2K1, SOS1
Atypical NF-kappaB pathway	1.25	0.059	0.22	3	ARRB2, LCK, NFKBIA
The TrkA receptor binds nerve growth factor to activate MAP kinase pathways and promote cell growth.	1.25	0.059	0.22	3	CDKN1A, MAP2K1, SOS1
Signaling events mediated by HDAC Class III	1.23	0.067	0.23	4	CDKN1A, FHL2, MEF2D, TUBB2A
VEGFR3 signaling in lymphatic endothelium	1.23	0.067	0.23	4	FN1, ITGA1, ITGA5, SOS1
Endogenous TLR signaling	1.23	0.067	0.23	4	CD14, LY96, TICAM1, TLR3
Arf6 trafficking events	1.31	0.068	0.23	7	ACAP1, AGTR1, BIN1, ITGA1, ITGA3, ITGA5, PLD2
Integrin family cell surface interactions	1.15	0.077	0.25	4	ITGA1, ITGA3, ITGA5, ITGB2
p53 pathway	1.24	0.078	0.25	8	CDKN2A, CSNK1E, PPP1R13L, RASSF1, RPL11, RPL23, RPL5, SMYD2
IL2 signaling events mediated by PI3K	1.17	0.079	0.25	5	GAB2, IL2RG, LCK, RPS6, SOS1
Hypoxic and oxygen homeostasis regulation of HIF-1-alpha	1.04	0.084	0.26	3	CDKN2A, EGLN3, HIF3A
Arf6 signaling events	1.1	0.088	0.26	5	ACAP1, AGTR1, ARRB2, EFNA1, EGFR
Genes related to regulation of the actin cytoskeleton	1.1	0.088	0.26	5	ACTG1, ANGPTL2, GDI1, PAK1, RPS4X
Signaling events mediated by PTP1B	1.14	0.09	0.26	7	CAV1, EGFR, HCK, LCK, PDGFB, PDGFRB, SOCS3
Validated targets of C-MYC transcriptional activation	1.16	0.093	0.26	10	ENO1, GAPDH, ID2, LDHA, PIM1, RPL11, SERPINI1, SMAD3, SNAI1, SUPT3H
p73 transcription factor network	1.16	0.093	0.26	10	ADA, BBC3, BIN1, CDKN1A, GDF15, IL1RAP, NEDD4L, PFDN5, SERPINE1, TUBA1A
T Cell Signal Transduction	1.03	0.1	0.28	6	CD3D, LCK, NFKBIA, PAK1, SOS1, ZAP70
G alpha q Pathway	0.987	0.1	0.28	4	NFKBIA, PHKA2, PLD2, PLD3
GMCSF-mediated signaling events	0.97	0.11	0.29	5	FOS, GAB2, MAP2K1, PIM1, SOS1
Syndecan-1-mediated signaling events	0.971	0.11	0.3	6	BSG, COL5A1, COL6A1, COL6A2, MMP7, SDCBP
Sphingosine 1-phosphate (S1P) pathway	0.853	0.11	0.3	3	GNA13, GNAI1, S1PR2
CXCR4-mediated signaling events	1	0.12	0.3	12	ARRB2, CD3D, DNM1, GNA13, GNAI1, HCK, ITGA1, ITGA3, ITGA5, LCK, PAG1, PAK1
BCR signaling pathway	0.948	0.12	0.3	8	ETS1, FOS, JUN, MAP2K1, NFKBIA, PAG1, PPP3CC, SOS1
Downstream signaling in naive CD8+ T cells	0.948	0.12	0.3	8	B2M, CD3D, FOS, HLA-A, IL2RG, JUN, JUNB, MAP2K1
Ensemble of genes encoding ECM-associated proteins including ECM-affilaited proteins, ECM regulators and secreted factors	1.07	0.13	0.3	75	AMBP, ANGPTL2, ANGPTL4, ANXA13, ANXA2, ANXA4, ANXA5, BMP4, BMP6, C1QTNF1, CCL20, CD109, CSTB, CTSB, CTSD, CTSL, CTSZ, EBI3, EGFL7, EGLN3, F10, FGF2, FRZB, FST, FSTL3, GDF15, HBEGF, HGFAC, IGF2, IL11, INHA, INHBB, ISM2, ITIH1, ITIH3, LGALS1, LGALS3, LGALS9, LOX, LOXL2, LOXL3, MASP1, MMP3, MMP7, MUC13, NGLY1, OVGP1, P4HA1, P4HA2, PCSK5, PDGFB, PIK3IP1, PLOD1, PLOD2, S100A10, S100A11, S100A13, S100A…
C-MYB transcription factor network	0.95	0.13	0.3	10	ADA, ADORA2B, CDKN1A, CDKN2A, CEBPB, CEBPD, ETS1, ETS2, HES1, PIM1
LPA receptor mediated events	0.902	0.13	0.3	8	EGFR, FOS, GNA13, GNAI1, HBEGF, JUN, NFKBIA, PLD2
Thromboxane A2 receptor signaling	0.88	0.13	0.3	7	ARRB2, DNM1, EGFR, GNA13, HCK, LCK, TGM2
Posttranslational regulation of adherens junction stability and dissassembly	0.86	0.13	0.3	6	EGFR, GNA13, IGF2, MMP3, MMP7, RIN2
Hedgehog signaling events mediated by Gli proteins	0.86	0.13	0.3	6	ARRB2, CSNK1E, GNAI1, LGALS3, MAP2K1, SAP30
IL2 signaling events mediated by STAT5	0.838	0.13	0.3	4	GAB2, IL2RG, LCK, SOS1
Regulation of Ras family activation	0.838	0.13	0.3	4	LGALS1, LGALS3, RRAS, SOS1
EPHB forward signaling	0.784	0.14	0.31	5	DNM1, MAP2K1, PAK1, RRAS, TF
JNK MAPK Pathway	0.784	0.14	0.31	5	DUSP10, DUSP4, DUSP8, GADD45A, JUN
Signaling events mediated by focal adhesion kinase	0.782	0.15	0.32	7	ETS1, ITGA5, JUN, MAP2K1, PAK1, RRAS, SOS1
Syndecan-4-mediated signaling events	0.7	0.15	0.32	4	FGF2, FN1, ITGA5, SDCBP
BMP receptor signaling	0.668	0.17	0.35	5	AHSG, BMP4, BMP6, FST, PPP1R15A
Syndecan-2-mediated signaling events	0.635	0.17	0.35	4	CAV2, FN1, ITGA5, SDCBP
Signaling events mediated by Hepatocyte Growth Factor Receptor (c-Met)	0.719	0.18	0.36	9	DEPTOR, ETS1, GAB2, JUN, MAP2K1, PAK1, RIN2, SNAI1, SOS1
EPHA forward signaling	0.571	0.18	0.36	4	EFNA1, EFNA3, HCK, LCK
IL8- and CXCR2-mediated signaling events	0.571	0.18	0.36	4	ARRB2, DNM1, HCK, PLD2
C-MYC pathway	0.531	0.18	0.36	3	CDKN2A, HBP1, SUPT3H
Fc-epsilon receptor I signaling in mast cells	0.643	0.19	0.36	7	DUSP1, FOS, GAB2, JUN, MAP2K1, PLD2, SOS1
Neurotrophic factor-mediated Trk receptor signaling	0.643	0.19	0.36	7	DNM1, GAB2, MAP2K1, NEDD4L, RIT1, SHC2, SOS1
IL12-mediated signaling events	0.598	0.2	0.37	7	B2M, CD3D, FOS, GADD45B, HLA-A, IL2RG, LCK
EGF receptor (ErbB1) signaling pathway	0.51	0.2	0.37	4	EGFR, GNAI1, PAK1, SOS1
IL4-mediated signaling events	0.51	0.22	0.4	7	ARG1, BCL6, CEBPB, ETS1, IL2RG, SOCS3, TFF3
Regulation of retinoblastoma protein	0.51	0.22	0.4	7	CDKN1A, CDKN2A, CEBPB, CEBPD, HDAC3, JUN, PPARG
IL3-mediated signaling events	0.389	0.22	0.4	3	CEBPB, GAB2, PIM1
PI3K Pathway	0.392	0.23	0.41	4	CD55, CDKN2A, IGFBP1, SOS1
Signaling events mediated by HDAC Class I	0.467	0.24	0.41	7	HDAC11, HDAC3, HDAC5, MXD1, NFKBIA, PPARG, SAP30
TCR signaling in naive CD4+ T cells	0.467	0.24	0.41	7	CD3D, GAB2, LCK, MAP3K8, PAG1, SOS1, ZAP70
Calcineurin-regulated NFAT-dependent transcription in lymphocytes	0.401	0.24	0.41	5	FOS, JUN, JUNB, PPARG, RNF128
IL8- and CXCR1-mediated signaling events	0.323	0.24	0.41	3	ARRB2, DNM1, HCK
Beta2 integrin cell surface interactions	0.259	0.26	0.43	3	CYR61, F10, ITGB2
Calcium signaling in the CD4+ TCR pathway	0.259	0.26	0.43	3	FOS, JUN, JUNB
FoxO family signaling	0.303	0.27	0.44	5	BCL6, CSNK1E, FBXO32, G6PC, GADD45A
Class I PI3K signaling events	0.303	0.27	0.44	5	HCK, LCK, PLEKHA1, PLEKHA2, ZAP70
Ephrin B reverse signaling	0.197	0.28	0.45	3	DNM1, HCK, LCK
Genes encoding structural components of basement membranes	0.228	0.29	0.46	4	COL4A2, COL6A1, COL6A2, LAMB3
Nongenotropic Androgen signaling	0.137	0.3	0.46	3	FOS, GNAI1, MAP2K1
Aurora A signaling	0.137	0.3	0.46	3	GADD45A, NFKBIA, PAK1
Nephrin/Neph1 signaling in the kidney podocyte	0.137	0.3	0.46	3	ARRB2, JUN, KIRREL
amb2 Integrin signaling	0.175	0.31	0.46	4	CTGF, HCK, ITGB2, LCK
Plasma membrane estrogen receptor signaling	0.175	0.31	0.46	4	GNA13, GNAI1, HBEGF, SOS1
Integrin Signaling Pathway	0.25	0.31	0.47	8	ANGPTL2, CAV1, CDKN2A, ITGA1, ITGA3, ITGA5, PAK1, SOS1
Stabilization and expansion of the E-cadherin adherens junction	0.125	0.32	0.48	4	AQP3, EFNA1, EGFR, MYO6
ErbB1 downstream signaling	0.199	0.34	0.48	10	DUSP1, DUSP6, EGFR, FOS, JUN, MAP2K1, PLD2, RPS6, SOS1, ZFP36
CXCR3-mediated signaling events	0.075	0.34	0.48	4	DNM1, GNAI1, ITGB2, MAP2K1
Alpha-synuclein signaling	0.0229	0.34	0.48	3	HCK, LCK, PLD2
IL12 signaling mediated by STAT4	0.0229	0.34	0.48	3	CD3D, FOS, JUN
Alpha4 beta1 integrin signaling events	0.0229	0.34	0.48	3	CD14, FN1, SPP1
Integrins in angiogenesis	0.109	0.36	0.48	7	COL5A1, COL6A1, COL6A2, FGF2, FN1, SPP1, VEGFA
Role of Calcineurin-dependent NFAT signaling in lymphocytes	0.073	0.36	0.48	5	FKBP8, MAP3K8, MEF2D, NR4A1, PIM1
Genes encoding collagen proteins	0.0265	0.36	0.48	4	COL4A2, COL5A1, COL6A1, COL6A2
ErbB2/ErbB3 signaling events	0.0265	0.36	0.48	4	FOS, JUN, MAP2K1, SOS1
FOXA1 transcription factor network	0.0265	0.36	0.48	4	CEBPB, FOS, JUN, TFF1
IL1-mediated signaling events	-0.0315	0.36	0.48	3	IL1R2, IL1RAP, JUN
Trk receptor signaling mediated by the MAPK pathway	-0.0315	0.36	0.48	3	FOS, MAP2K1, RIT1
Genes related to CD40 signaling	-0.0315	0.36	0.48	3	DUSP1, MAPK13, NFKBIA
Validated nuclear estrogen receptor alpha network	0.0722	0.37	0.48	6	ABCA3, CEBPB, CTSD, JUN, PDIA2, TFF1
FGF signaling pathway	0.0297	0.37	0.48	5	FGF2, FOS, JUN, SOS1, SPP1
Ensemble of genes encoding extracellular matrix and extracellular matrix-associated proteins	0.223	0.38	0.48	94	AMBP, ANGPTL2, ANGPTL4, ANXA13, ANXA2, ANXA4, ANXA5, BMP4, BMP6, C1QTNF1, CCL20, CD109, COL4A2, COL5A1, COL6A1, COL6A2, CSTB, CTGF, CTSB, CTSD, CTSL, CTSZ, CYR61, EBI3, EFEMP2, EGFL7, EGLN3, F10, FGF2, FN1, FRZB, FST, FSTL3, GDF15, HBEGF, HGFAC, IGF2, IGFBP1, IGFBP2, IGFBP3, IGFBP4, IL11, INHA, INHBB, ISM2, ITIH1, ITIH3, LAMB3, LGALS1, LGALS3, LGALS9, LGI4, LOX, LOXL2, LOXL3, MASP1, MMP3, MMP7, M…
Integrin-linked kinase signaling	-0.0209	0.38	0.48	4	JUN, NACA, SNAI1, TNS1
RhoA signaling pathway	-0.0209	0.38	0.48	4	CYR61, FOS, JUN, PLD2
Genes related to chemotaxis	-0.0209	0.38	0.48	4	ANGPTL2, GDI1, PAK1, RPS4X
Genes related to Wnt-mediated signal transduction	0.00382	0.41	0.51	8	B2M, FRZB, GAPDH, HPRT1, JUN, RPL13A, TLE1, WNT11
Regulation of Telomerase	-0.0448	0.41	0.51	6	EGFR, FOS, JUN, MXD1, SAP30, SMAD3
Adrenergic Pathway	-0.136	0.41	0.51	3	EGFR, GNAI1, PHKA2
Regulation of nuclear beta catenin signaling and target gene transcription	-0.072	0.43	0.52	7	CDKN2A, CYR61, HBP1, ID2, JUN, KLF4, TLE1
Ceramide signaling pathway	-0.157	0.43	0.52	4	CTSD, EIF2A, MAP2K1, NFKBIA
IL23-mediated signaling events	-0.186	0.43	0.52	3	ITGA3, NFKBIA, SOCS3
Coregulation of Androgen receptor activity	-0.215	0.47	0.56	5	CDKN2A, FHL2, KDM3A, TGFB1I1, TGIF1
Signaling events regulated by Ret tyrosine kinase	-0.282	0.47	0.56	3	DOK4, JUN, SOS1
PDGFR-beta signaling pathway	-0.182	0.49	0.57	11	FOS, HCK, JUN, JUND, LCK, MAP2K1, PAG1, PAK1, PDGFB, PDGFRB, SOS1
FOXM1 transcription factor network	-0.329	0.49	0.57	3	CDKN2A, FOS, MAP2K1
B Cell Antigen Receptor	-0.329	0.49	0.57	3	MAP2K1, NFKBIA, SOS1
E2F transcription factor network	-0.264	0.5	0.58	6	CDKN1A, CDKN2A, CES1, HBP1, SERPINE1, UXT
Endothelins	-0.292	0.5	0.58	5	EDN1, FOS, GNAI1, JUN, MAP2K1
Internalization of ErbB1	-0.374	0.51	0.58	3	DNM1, EGFR, SOS1
Genes encoding secreted soluble factors	-0.175	0.52	0.59	30	ANGPTL2, ANGPTL4, BMP4, BMP6, CCL20, EBI3, EGFL7, FGF2, FRZB, FST, FSTL3, GDF15, HBEGF, HGFAC, IGF2, IL11, INHA, INHBB, ISM2, PDGFB, PIK3IP1, S100A10, S100A11, S100A13, S100A4, S100A6, S100P, TNFSF10, VEGFA, WNT11
PAR1-mediated thrombin signaling events	-0.462	0.55	0.61	3	DNM1, GNA13, GNAI1
Genes related to PIP3 signaling in cardiac myocytes	-0.438	0.57	0.63	5	CDKN2A, GADD45A, IGFBP1, PAK1, SOS1
Insulin Pathway	-0.546	0.59	0.65	3	CAV1, SH2B2, SOS1
mTOR signaling pathway	-0.508	0.6	0.65	5	BNIP3, DDIT4, DEPTOR, MAP2K1, PLD2
a6b1 and a6b4 Integrin signaling	-0.586	0.6	0.65	3	CD9, EGFR, LAMB3
Presenilin action in Notch and Wnt signaling	-0.586	0.6	0.65	3	FOS, JUN, TLE1
Glucocorticoid receptor regulatory network	-0.532	0.61	0.66	6	CDKN1A, FOS, JUN, KRT17, NR3C1, NR4A1
Notch signaling pathway	-0.596	0.62	0.66	4	CDKN1A, DNM1, ENO1, LNX1
Notch-mediated HES/HEY network	-0.666	0.64	0.68	3	HES1, HEY1, TLE1
Genes related to the insulin receptor pathway	-0.779	0.68	0.72	3	CDKN2A, IGFBP1, SOS1
Signaling events mediated by Stem cell factor receptor (c-Kit)	-0.815	0.7	0.73	3	MAP2K1, SH2B2, SOS1
Fas Signaling Pathway	-0.804	0.71	0.73	4	DEDD2, EGFR, HSPB1, NFKBIA
Regulation of Androgen receptor activity	-0.851	0.71	0.74	3	JUN, NR3C1, PDE9A
Signaling events mediated by VEGFR1 and VEGFR2	-0.933	0.76	0.78	4	CAV1, MAP2K1, SHB, VEGFA
Genes encoding proteins affiliated structurally or functionally to extracellular matrix proteins	-0.92	0.78	0.79	12	ANXA13, ANXA2, ANXA4, ANXA5, C1QTNF1, LGALS1, LGALS3, LGALS9, MUC13, OVGP1, SEMA3G, SEMA4B
Genes encoding structural ECM glycoproteins	-0.925	0.78	0.79	14	CTGF, CYR61, EFEMP2, FN1, IGFBP1, IGFBP2, IGFBP3, IGFBP4, LAMB3, LGI4, SPP1, THSD4, TINAGL1, ZP1
Ensemble of genes encoding core extracellular matrix including ECM glycoproteins, collagens and proteoglycans	-1.25	0.88	0.88	19	COL4A2, COL5A1, COL6A1, COL6A2, CTGF, CYR61, EFEMP2, FN1, IGFBP1, IGFBP2, IGFBP3, IGFBP4, LAMB3, LGI4, SPOCK1, SPP1, THSD4, TINAGL1, ZP1
p75(NTR)-mediated signaling	-1.36	0.88	0.88	3	APP, MMP3, MMP7

### Sheet: Canonical path_DR genes_g5
Term Name	Z-score	P-value	FDR	# of genes overlapped	Genes
E2F transcription factor network	8.79	5.3e-11	3e-09	18	ATM, BRCA1, CBX5, CDC25A, CDC6, CEBPA, DHFR, E2F2, E2F3, E2F7, MCM3, MYBL2, POLA1, RBL1, RRM2, TFDP1, TOPBP1, TP73
Fanconi anemia pathway	8.13	2.5e-09	7.4e-08	13	ATM, BLM, BRCA1, BRCA2, BRIP1, FANCA, FANCB, FANCD2, FANCM, H2AFX, PALB2, RMI1, TOPBP1
ATM pathway	6.55	6.2e-07	1.2e-05	9	ATM, BLM, BRCA1, CDC25A, FANCD2, H2AFX, MDC1, SMC1A, TP53BP1
BARD1 signaling events	6.35	1.4e-06	2e-05	8	ATM, BARD1, BRCA1, FANCA, FANCD2, PCNA, PRKDC, TOPBP1
ATR signaling pathway	5.15	2.1e-05	0.00024	8	BRCA2, CDC25A, CDC6, CLSPN, FANCD2, TIMELESS, TIPIN, TOPBP1
PLK1 signaling events	3.78	0.0005	0.0048	7	BORA, CENPE, CLSPN, ERCC6L, FBXO5, ROCK2, SPC24
Aurora B signaling	2.73	0.0049	0.036	5	CBX5, KIF23, KLHL9, MYLK, NCAPG
Wnt signaling network	2.7	0.0052	0.036	4	DKK1, FZD1, FZD4, LRP6
FOXM1 transcription factor network	2.66	0.0055	0.036	5	BRCA2, CCND1, CENPF, FOXM1, SKP2
Genes related to Wnt-mediated signal transduction	2.32	0.011	0.053	8	BCL9, CCND1, DKK1, FRAT1, FZD1, FZD3, FZD4, LRP6
N-cadherin signaling events	2.3	0.011	0.053	4	DAGLA, FER, FGFR1, PIK3R1
Presenilin action in Notch and Wnt signaling	2.3	0.011	0.053	5	CCND1, DKK1, FRAT1, FZD1, LRP6
Canonical NF-kappaB pathway	2.14	0.014	0.061	3	ATM, ERC1, PRKCA
Validated targets of C-MYC transcriptional activation	2.12	0.016	0.065	7	BCAT1, CDC25A, CDCA7, E2F3, GPAM, LIN28B, PEG10
Regulation of retinoblastoma protein	2.07	0.017	0.066	6	CCND1, CEBPA, E2F2, E2F3, SKP2, TFDP1
RXR and RAR heterodimerization with other nuclear receptor	1.89	0.021	0.076	3	ABCA1, SREBF1, THRB
Reelin signaling pathway	1.68	0.03	0.1	3	CDK5R1, PIK3R1, RELN
Signaling events mediated by focal adhesion kinase	1.68	0.034	0.11	5	CCND1, DOCK1, PIK3R1, PTPN21, ROCK2
Genes related to chemotaxis	1.6	0.037	0.11	4	ITPR2, MYLK, PIK3R1, ROCK2
Osteopontin-mediated events	1.55	0.038	0.11	3	PIK3R1, ROCK2, VAV3
Coregulation of Androgen receptor activity	1.6	0.039	0.11	5	BRCA1, CCND1, NRIP1, PRKDC, VAV3
Netrin-mediated signaling events	1.49	0.042	0.11	3	DAPK1, DOCK1, PIK3R1
Validated transcriptional targets of deltaNp63 isoforms	1.51	0.044	0.11	4	ATM, BRCA2, FASN, HELLS
Validated targets of C-MYC transcriptional repression	1.52	0.045	0.11	5	BRCA1, CCND1, CEBPA, DKK1, RBL1
IL1-mediated signaling events	1.37	0.05	0.11	3	ERC1, MAP2K6, PIK3R1
Genes related to CD40 signaling	1.37	0.05	0.11	3	PIK3R1, TONSL, TRAF3
Validated nuclear estrogen receptor alpha network	1.44	0.051	0.11	5	BRCA1, CCND1, GREB1, NRIP1, PCNA
C-MYB transcription factor network	1.39	0.058	0.12	6	CCND1, CEBPA, HIPK2, KITLG, MAT2A, MCM4
Regulation of Telomerase	1.33	0.061	0.12	5	ATM, BLM, CCND1, PIF1, WT1
Signaling events mediated by Stem cell factor receptor (c-Kit)	1.29	0.063	0.12	4	FER, KITLG, PIK3C2B, PIK3R1
ErbB4 signaling events	1.16	0.071	0.13	3	PIK3R1, PIK3R3, PRLR
FAS (CD95) signaling pathway	1.16	0.071	0.13	3	MAP2K6, PIK3R1, PIK3R3
CXCR3-mediated signaling events	0.933	0.1	0.17	3	MAP2K6, PIK3R1, PIK3R3
PAR1-mediated thrombin signaling events	0.933	0.1	0.17	3	PIK3R1, PRKCA, ROCK2
p73 transcription factor network	0.98	0.11	0.17	5	BRCA2, FASN, RNF43, TP73, WT1
FOXA1 transcription factor network	0.891	0.11	0.17	3	APOB, BRCA1, NRIP1
Neurotrophic factor-mediated Trk receptor signaling	0.915	0.11	0.18	4	CCND1, DOCK1, PIK3R1, SHC3
Members of the BCR signaling pathway	0.81	0.12	0.19	3	ITPR2, NFATC2, PIK3R1
Signaling events mediated by PTP1B	0.588	0.17	0.25	3	FER, PIK3R1, PRLR
Regulation of Androgen receptor activity	0.554	0.18	0.26	3	CEBPA, EHMT2, MAP2K6
Role of Calcineurin-dependent NFAT signaling in lymphocytes	0.52	0.18	0.26	3	AKAP5, NFATC2, PRKCA
FGF signaling pathway	0.487	0.19	0.27	3	FGFR1, FGFR2, PIK3R1
Direct p53 effectors	0.572	0.21	0.28	7	DKK1, E2F2, E2F3, MAP4K4, PCNA, TFDP1, TP73
ATF-2 transcription factor network	0.361	0.23	0.29	3	BRCA1, CCND1, PRKCA
p53 pathway	0.361	0.23	0.29	3	ATM, HIPK2, SKP2
Regulation of nuclear beta catenin signaling and target gene transcription	0.383	0.24	0.3	4	BCL9, CCND1, DKK1, IGF2BP1
Integrin Signaling Pathway	0.332	0.25	0.31	4	DOCK1, MYLK, ROCK2, TLN2
Fc-epsilon receptor I signaling in mast cells	0.272	0.26	0.31	3	FER, NFATC2, PIK3R1
Signaling events mediated by VEGFR1 and VEGFR2	0.0813	0.32	0.38	3	MAP2K6, PIK3R1, PRKCA
Integrins in angiogenesis	-0.0678	0.38	0.44	3	COL2A1, PIK3R1, VAV3
PDGFR-beta signaling pathway	-0.611	0.63	0.72	4	PIK3R1, PIK3R3, PRKCA, TAGLN
ErbB1 downstream signaling	-0.677	0.64	0.72	3	PIK3R1, PIK3R3, PRKCA
Genes encoding structural ECM glycoproteins	-0.79	0.72	0.78	6	FBN1, FRAS1, NTN4, OIT3, RELN, SLIT1
Ensemble of genes encoding core extracellular matrix including ECM glycoproteins, collagens and proteoglycans	-1.08	0.82	0.88	8	COL2A1, FBN1, FRAS1, HSPG2, NTN4, OIT3, RELN, SLIT1
Genes encoding proteins affiliated structurally or functionally to extracellular matrix proteins	-1.22	0.85	0.9	4	HPX, PLXNA2, PLXNC1, SEMA6B
Genes encoding secreted soluble factors	-2.08	0.98	1	7	ANGPTL1, CXCL5, FGFBP3, HCFC1, INHBC, ISM1, KITLG
Ensemble of genes encoding ECM-associated proteins including ECM-affilaited proteins, ECM regulators and secreted factors	-3.78	1	1	13	ADAM22, ANGPTL1, CPN2, CXCL5, FGFBP3, HCFC1, HPX, INHBC, ISM1, KITLG, PLXNA2, PLXNC1, SEMA6B
Ensemble of genes encoding extracellular matrix and extracellular matrix-associated proteins	-4.05	1	1	21	ADAM22, ANGPTL1, COL2A1, CPN2, CXCL5, FBN1, FGFBP3, FRAS1, HCFC1, HPX, HSPG2, INHBC, ISM1, KITLG, NTN4, OIT3, PLXNA2, PLXNC1, RELN, SEMA6B, SLIT1
